# Chromatin-immunoprecipitation reveals the PnPf2 transcriptional network controlling effector-mediated virulence in a fungal pathogen of wheat

**DOI:** 10.1101/2022.06.16.496517

**Authors:** Evan John, Karam B. Singh, Richard P. Oliver, Jessica L. Soyer, Jordi Muria-Gonzalez, Daniel Soo, Silke Jacques, Kar-Chun Tan

## Abstract

The regulation of virulence in plant-pathogenic fungi has emerged as a key area of importance underlying host infections. Recent work has highlighted the role of transcription factors (TFs) that mediate the expression of virulence-associated genes. A prominent example is Pf2, a member of the Zn_2_Cys_6_ family of fungal TFs, where orthologues regulate the expression of genes linked to parasitism in several plant-pathogen lineages. These include PnPf2 which controls effector-gene expression in *Parastagonospora nodorum*, thereby determining the outcome of effector-triggered susceptibility on its host, wheat. PnPf2 is a promising target for disease suppression but the genomic targets, or whether other are regulators involved, remain unknown. This study used chromatin immunoprecipitation (ChIP-seq) and a mutagenesis analysis to investigate these components. Two distinct binding motifs connected to positive gene-regulation were characterised and genes directly targeted by PnPf2 were identified. These included genes encoding major effectors and other components associated with the *P. nodorum* pathogenic lifestyle, such as carbohydrate-active enzymes and nutrient assimilators. This supports a direct involvement of PnPf2 in coordinating virulence on wheat. Other TFs were also prominent PnPf2 targets, suggesting it also operates within a transcriptional network. Several TFs were therefore functionally investigated in connection to fungal virulence. Distinct metabolic and developmental roles were evident for the newly characterised PnPro1, PnAda1, PnEbr1 and the carbon-catabolite repressor PnCreA. Overall, the results uphold PnPf2 as the central transcriptional regulator orchestrating genes that contribute to virulence on wheat and provide mechanistic insight into how this occurs.

**Importance:** Fungal pathogens cause large crop losses worldwide and consequently much attention has focused on improving host genetic resistance to diseases. These pathogens use effectors, which require coordinated expression at specific stages of the pathogenic lifecycle, to manipulate the host plant metabolism in favour of infection. However, our understanding of the underlying regulatory network in coordination with other genes involved in fungal pathogenicity is lacking. The Pf2 TF orthologues are key players underpinning virulence and effector gene expression in several fungal phytopathogens, including *P. nodorum*. This study provided significant insight into the DNA-binding regulatory mechanisms of *P. nodorum* PnPf2, as well as further evidence that it is central to the coordination of virulence. In the context of crop protection, the Pf2 taxonomic orthologues present opportune targets in major fungal pathogens that can be perturbed to reduce the impact of effector triggered-susceptibility and improve disease resistance.
