## Supplementary material for "Chromatin-immunoprecipitation reveals the PnPf2 transcriptional network controlling effector-mediated virulence in a fungal pathogen of wheat": File S3

### Sheet: Sheet1
	Primer_ID	Sequence	Primer-pair 1	Template 1	Primer-pair 2	Template 2
Golden gate (GG) general cloning	pTef1_P_BbsI_F	ATAGAAGACATGGAGCGAGACAGCAGAATCACCGC	pTef1_P_BbsI_R	plasmid 'pFC332'
	pTef1_P_BbsI_R	ATAGAAGACATCATTGTGAAGGTTGTGTTATGTTTTGTGG	pTef1_P_BbsI_F	plasmid 'pFC332'	pGpd_P_BbsI_F	Plasmid 'pTef1-GFP_PhleoR’
	tTef1_T_BbsI_F	ATAGAAGACATGCTTGCGGACATTCGATTTATGCCGTTA	tTef1_T_BbsI_R	plasmid 'pFC332'
	tTef1_T_BbsI_R	TATGAAGACTAAGCGGGGATGAATTTTGTATGCACGC	tTef1_T_BbsI_F	plasmid 'pFC332'
	pGpd_P_BbsI_F	ATAGAAGACATGGAGTAGAAAAATGTGACGAACTCGTG	pGpd_P_BbsI_R	plasmid 'Pan7'	pTef1_P_BbsI_R	Plasmid 'pTef1-GFP_PhleoR’
	pGpd_P_BbsI_R	TATGAAGACTACATTGGTGATGTCTGCTCAAGCG	pGpd_P_BbsI_F	plasmid 'Pan7'
	tTrpC_T_BbsI_F	ATAGAAGACATGGAGACCGCGGGATCCACTTAACG	tTrpC_Dom_R	plasmid 'Pan7'
	tTrpC_Dom_R	ATAGGTCTCATATCTTGACGACCGTTGATCTGC	tTrpC_T_BbsI_F	plasmid 'Pan7'
	tTrpC_Dom_F	ATAGGTCTCAGATACCTACGAGACTGAGGAATCCG	tTrpC_T_BbsI_R	plasmid 'Pan7'
	tTrpC_T_BbsI_R	TATGAAGACTAAGCGTCTGGGTAAACGACTCATAGGAG	tTrpC_Dom_F	plasmid 'Pan7'
	PhleoR_B_BbsI_F	ATAGAAGACATAATGGCCAAGTTGACCAGTGCC	PhleoR_B_BbsI_R	plasmid 'Pan8'
	PhleoR_B_BbsI_R	TATGAAGACTAAAGCTCAGTCCTGCTCCTCGGC	PhleoR_B_BbsI_F	plasmid 'Pan8'
	HygR_B_BbsI_F	ATAGAAGACATAATGCAGCTCTCGGAGGGCGAAG	HygR_B_BbsI_R	plasmid 'Pan7'
	HygR_B_BbsI_R	TATGAAGACTAAAGCCTATTCCTTTGCCCTCGG	HygR_B_BbsI_F	plasmid 'Pan7'
	GFP_B_BbsI_F	ATAGAAGACATAATGGTGAGCAAGGGCGA	GFP_B_BbsI_R	plasmid 'pGpdGFP'
	GFP_B_BbsI_R	TATGAAGACTAAAGCTACTTGTACAGCTCGTCCATGC	GFP_B_BbsI_F	plasmid 'pGpdGFP'	dTom_B_BbsI_F	dTomato synthesised template
	dTom_B_BbsI_F	ATAGAAGACATAATGACGAGCAAGGGCGAG	GFP_B_BbsI_R	dTomato synthesised template
	pGG_Screen_F	GAGCGAGGAAGCGGAAGAG	pGG_Screen_R	plasmid constructs
	pGG_Screen_R	AAAATAGGCGTATCACGAGGC	pGG_Screen_F	plasmid constructs
PnPf2 universal flanks	Pf2_HR_FL_BsaI_F	ATAGGTCTCTAATGGATTTAAACATCAGGGCAGCG	Pf2_HR_FL_BsaI_R	P. nodorum SN15 gDNA
	Pf2_HR_FL_BsaI_R	TATGGTCTCACTCCAGGATGGTAGGCGAAAGACAC	Pf2_HR_FL_BsaI_F	P. nodorum SN15 gDNA
	Pf2_HR_FR_BsaI_F	ATAGGTCTCTCGCTCTCTTGTTGATGACGCCGC	Pf2_HR_FR_BsaI_R	P. nodorum SN15 gDNA
	Pf2_HR_FR_BsaI_R	TATGGTCTCAAAGCCGAGTCTGTCTCGGTATGTTCC	Pf2_HR_FR_BsaI_F	P. nodorum SN15 gDNA
PnPf2 overexpression flank	pGpd_FR_BsaI_F	ATAGGTCTCTCGCTAGAAAAATGTGACGAACTCGTG	pGpd_FR_BsaI_R	plasmid 'Pan7'
	pGpd_FR_BsaI_R	TATGGTCTCACATTGGTGATGTCTGCTCAAGCG	pGpd_FR_BsaI_F	plasmid 'Pan7'
	Pf2_OE_FR_BsaI_F	ATAGGTCTCTCATGTCGTCCAGCAGTACCAC	Pf2_OE_FR_BsaI_R	P. nodorum SN15 gDNA
	Pf2_OE_FR_BsaI_R	TATGGTCTCAAAGCATCGCAGAACTTGCTCCAG	Pf2_OE_FR_BsaI_F	P. nodorum SN15 gDNA
PnPf2 + tag Type IIS (BbsI) cloning	tTrpc_T_BbsI_F	ATAGAAGACATCGCTTCTGGGTAAACGACTCATAGGAG	eGFP_B_BbsI_R	plasmid 'pGpdGFP'
	eGFP_B_BbsI_R	TATGAAGACTAAAGCTACTTGTACAGCTCGTCCATGC	tTrpc_T_BbsI_F	plasmid 'pGpdGFP'
	tPf2_T_BbsI_F	ATAGAAGACATGCTTAAGAGTTTTAGGGCTTCCCAG	tPf2_T_BbsI_R	P. nodorum SN15 gDNA	Pf2_link_B_BbsI_R & pPf2_P_BbsI_R	plasmid 'Pf2_HygR'
	tPf2_T_BbsI_R	TATGAAGACTAAGCGACGCCTTTCTGAGACTGAGC	tPf2_T_BbsI_F	P. nodorum SN15 gDNA
	eGFP_BbsI_F	ATAGAAGACATCATGGTGAGCAAGGGCGA	pBack_FL_BbsI_R	plasmid 'pGpdGFP'
	pBack_FL_BbsI_R	TATGAAGACTACTCCATGGCGAATGGAAATTGTAAGC	eGFP_BbsI_F	plasmid 'pGpdGFP'
	pPf2_P_BbsI_985_F	ATAGAAGACATGGAGGATTTAAACATCAGGGCAGCG	Pf2_Dom_R	P. nodorum SN15 gDNA	pTrpC_T_BbsI_R	plasmids 'Pf2-GFP_HygR' or 'Pf2-HA_HygR'
	Pf2_Dom_R	ATAGAAGACAAAGGACGGGTACGATGGCGAC	pPf2_P_BbsI_985_F	P. nodorum SN15 gDNA
	Pf2_Dom_F	ATAGAAGACTATCCTCCGAACTGATCCGCCG	Pf2_link_B_BbsI_R	P. nodorum SN15 gDNA
	Pf2_link_B_BbsI_R	TAGAAGACAGCATGCCAGAACCGCCTTGCTTGAACATCATAGATGGGTC	Pf2_Dom_F	P. nodorum SN15 gDNA	tPf2_T_BbsI_F	plasmid 'Pf2_HygR'
	pTrpC_T_BbsI_R	TATGAAGACTAAGCGTCACAGAAGATGATATTGAAGGAG	pPf2_P_BbsI_985_F	plasmids 'Pf2-GFP_HygR' or 'Pf2-HA_HygR'
	HA_Oligo_sense	CATGTACCCCTATGACGTGCCTGATTACGCCGCTTATCCTTACGATGTGCCCGACTATGCAGCCTACCCATACGATGTGCCCGACTACGCCGCATGA	HA_Oligo_anti
	HA_Oligo_anti	AAGCTCATGCGGCGTAGTCGGGCACATCGTATGGGTAGGCTGCATAGTCGGGCACATCGTAAGGATAAGCGGCGTAATCAGGCACGTCATAGGGGTA	HA_Oligo_sense
	pPf2_P_BbsI_R	TATGAAGACTACATTGATGAAGAGTAATGAGCGATTGG	tPf2_T_BbsI_F	plasmid 'Pf2-GFP_HygR'
PnPf2 construct amplification	Pf2_HR_FL_F	GATTTAAACATCAGGGCAGCG	Pf2_HR_FR_R	PnPf2 plasmid constructs	Pf2_mid_FR_R	PnPf2 plasmid constructs
	Pf2_HR_FR_R	CGAGTCTGTCTCGGTATGTTCC	Pf2_HR_FL_F	PnPf2 plasmid constructs
	Pf2_mid_FR_R	ATCGCAGAACTTGCTCCAG	Pf2_HR_FL_F	PnPf2 plasmid constructs
PnPf2 mutant screening	Pf2_Screen_F	TGACCAGACGTTATCCTCCG	Pf2_3_Screen_R	PnPf2 mutants gDNA
	Pf2_Screen_R	TTGCACCAATCGTCATTCG	Pf2_5_Screen_F	PnPf2 mutants gDNA
PnCreA universal flanks	CreA_HR_FL_BsaI_F	ATAGGTCTCTAATGCCATTCTTTCGCATTCCG	CreA_HR_FL_BsaI_R	P. nodorum SN15 gDNA
	CreA_HR_FL_BsaI_R	TATGGTCTCACTCCCACCGCTTCATCACAGCTC	CreA_HR_FL_BsaI_F	P. nodorum SN15 gDNA
	CreA_HR_FR_BsaI_F	ATAGGTCTCTCGCTAAGCACACTCTCCAACTCAGC	CreA_HR_FR_BasI_R	P. nodorum SN15 gDNA
	CreA_HR_FR_BsaI_R	TATGGTCTCAAAGCACACATGTTGCGGCTTCTG	CreA_HR_FR_BsaI_F	P. nodorum SN15 gDNA
PnCreA overexpression flank	pGpd_FR_BsaI_F	ATAGGTCTCTCGCTAGAAAAATGTGACGAACTCGTG	pGpd_FR_BsaI_R	plasmid 'Pan7'
	pGpd_FR_BsaI_R	TATGGTCTCACATTGGTGATGTCTGCTCAAGCG	pGpd_FR_BsaI_F	plasmid 'Pan7'
	CreA_OE_FR_BsaI_F	TATGGTCTCAAATGTCATCCAACACCTCGCACC	CreA_OE_FR_BsaI_R	P. nodorum SN15 gDNA
	CreA_OE_FR_BsaI_R	TATGGTCTCAAAGCGGGCTGGTGTTGCTACTGC	CreA_OE_FR_BsaI_F	P. nodorum SN15 gDNA
PnCreA construct amplification	CreA_HR_FL_F	CCATTCTTTCGCATTCCG	CreA_HR_FR_R	PnCreA plasmid constructs
	CreA_HR_FR_R	ACACATGTTGCGGCTTCTG	CreA_HR_FL_F	PnCreA plasmid constructs
	CreA_OE_FR_R	GGGCTGGTGTTGCTACTGC	CreA_HR_FL_F	PnCreA plasmid constructs
PnCreA mutant screening	CreA_screen_F	GCACTGTACCTGCATGTCCAC	CreA_screen_R	PnCreA mutants gDNA
	CreA_screen_R	TCGTTGGCGTGGAGAAGAC	CreA_screen_F	PnCreA mutants gDNA
Fluorescence/reporter constructs	pTef1_F	CGAGACAGCAGAATCACCGC	pGG_Gibson_R	Plasmid 'pGGS_pTef1-GFP’	pGG_Gibson_R	Plasmid 'pGGS_pTef1-HygR'
	pGG_Gibson_R	GCTGCATTAATGAATCGGCCAAC	pTef1_F	Plasmid 'pGGS_pTef1-GFP’	pTef1_F	Plasmid 'pGGS_pTef1-HygR'
	PhleoR_Gibson_F	GTTGGCCGATTCATTAATGCAGCTAGAAAAATGTGACGAACTCGTG	PhleoR_Gibson_R	Plasmid 'Pan8'
	PhleoR_Gibson_R	GCGGTGATTCTGCTGTCTCGTCTGGGTAAACGACTCATAGGAG	PhleoR_Gibson_F	Plasmid 'Pan8'
	Ubc6_HR_FL_BsaI_F	ATAGGTCTCTAATGTCACGCAAATTCTTTCCTCC	Ubc6_HR_FL_BsaI_R	P. nodorum SN15 gDNA
	Ubc6_HR_FL_BsaI_R	TATGGTCTCACTCCCCAATCGAAAGACAACAGC	Ubc6_HR_FL_BsaI_F	P. nodorum SN15 gDNA
	Ubc6_HR_FR_BsaI_F	ATAGGTCTCTCGCTCAACGAATGTAAAGCAGACGC	Ubc6_HR_FR_BsaI_R	P. nodorum SN15 gDNA
	Ubc6_HR_FR_BsaI_R	TATGGTCTCAAAGCCGCCATAGCATCTCTACATCC	Ubc6_HR_FR_BsaI_F	P. nodorum SN15 gDNA
	Ubc6_HR_FL_F	TCACGCAAATTCTTTCCTCC	Ubc6_HR_FR_R	Reporter-gene plasmid constructs
	Ubc6_HR_FR_R	CGCCATAGCATCTCTACATCC	Ubc6_HR_FL_F	Reporter-gene plasmid constructs
	Ubc6_screen_F	CGACGAGGAGAACCTCAAGTG	Ubc6_screen_R	Reporter-gene mutant gDNA
	Ubc6_screen_R	CTTACGATGGCTATTCGCTGG	Ubc6_screen_F	Reporter-gene mutant gDNA
	dTom_Gibson_F	CACCACAGCCTGCCATGACGAGCAAGGGCGAGG	tTrpC_Gibson_R	Plasmid ‘pUbc6_pTef1-dTom’
	tTrpC_Gibson_R	AGCGGAGAACCTAGATCTTGACGACCGTTGATCTGC	dTomato_Gibson_F	Plasmid ‘pUbc6_pTef1-dTom’
	p15417_Gibson_F	CAACGGTCGTCAAGATCTAGGTTCTCCGCTATACGC	p15417_Gibson_R	Plasmids with p15417 in 'pGGA-' backbone
	p15417_Gibson_R	CGCCCTTGCTCGTCATGGCAGGCTGTGGTGAAG	p15417_Gibson_F	Plasmids with p15417 in 'pGGA-' backbone
	p15417_BsaI_F	ATAGGTCTCTAATGTCTAGGTTCTCCGCTATACGC	p15417_BsaI_R	P. nodorum SN15 gDNA	p15417_m1_BsaI_R	P. nodorum SN15 gDNA	p15417_m2_BsaI_R	P. nodorum SN15 gDNA
	p15417_BsaI_R	TATGGTCTCAAAGCTGGCAGGCTGTGGTGAAG	p15417_BsaI_F	P. nodorum SN15 gDNA	p15417_m1_BsaI_F	P. nodorum SN15 gDNA	p15417_m2_BsaI_F	P. nodorum SN15 gDNA
	p15417_m1_BsaI_R	TATGGTCTCAACTATACAATCCCCGCCTGG	p15417_BsaI_F	P. nodorum SN15 gDNA		P. nodorum SN15 gDNA
	p15417_m1_BsaI_F	ATAGGTCTCTTAGTATCGCCTATGTGCGATGCAGC	p15417_BsaI_R	P. nodorum SN15 gDNA	p15417_m2_BsaI_R	P. nodorum SN15 gDNA
	p15417_m2_BsaI_R	TATGGTCTCAATGGATGCATGGTATACGCGGTG	p15417_BsaI_F	P. nodorum SN15 gDNA		P. nodorum SN15 gDNA
	p15417_m2_BsaI_F	ATAGGTCTCTCCATGATTCGTATTTCGGTCGTGCG	p15417_BsaI_R	P. nodorum SN15 gDNA	p15417_m1_BsaI_R	P. nodorum SN15 gDNA
Transcription factor knockouts	03067_HR_FL_BsaI_F	ATAGGTCTCTAATGGCTTAATACCGTTGTTGTTCC	03067_HR_FL_BsaI_R	P. nodorum SN15 gDNA
	03067_HR_FL_BsaI_R	TATGGTCTCACTCCAAGTCCTCGTGGAAAGTGATG	03067_HR_FL_BsaI_F	P. nodorum SN15 gDNA
	03067_HR_FR_BsaI_F	ATAGGTCTCTCGCTTCAGATCATTCGCGTATGTG	03067_HR_FR_BsaI_R	P. nodorum SN15 gDNA
	03067_HR_FR_BsaI_R	TATGGTCTCAAAGCGGTTGACATTGATGAAGAAGG	03067_HR_FR_BsaI_F	P. nodorum SN15 gDNA
	03490_HR_FL_BsaI_F	ATAGGTCTCTAATGGTAGTACAAGCGAATGGACCG	03490_HR_FL_BsaI_R	P. nodorum SN15 gDNA
	03490_HR_FL_BsaI_R	TATGGTCTCACTCCTGCCTTGTCGTAATGATAGAGC	03490_HR_FL_BsaI_F	P. nodorum SN15 gDNA
	03490_HR_FR_BsaI_F	ATAGGTCTCTCGCTGACACGATGCTCCAGAAGG	03490_HR_FR_BsaI_R	P. nodorum SN15 gDNA
	03490_HR_FR_BsaI_R	TATGGTCTCAAAGCCCAACTCTGATGGAATGCC	03490_HR_FR_BsaI_F	P. nodorum SN15 gDNA
	04486_HR_FL_BsaI_F	ATAGGTCTCTAATGGCAGAGGCTATGGAATTGG	04486_HR_FL_BsaI_R	P. nodorum SN15 gDNA
	04486_HR_FL_BsaI_R	TATGGTCTCACTCCTGTCGCTGCAACTGTCAAC	04486_HR_FL_BsaI_F	P. nodorum SN15 gDNA
	04486_HR_FR_BsaI_F	ATAGGTCTCTCGCTCATCATGGGTTGGAACTCG	04486_HR_FR_BsaI_R	P. nodorum SN15 gDNA
	04486_HR_FR_BsaI_R	TATGGTCTCAAAGCAGAATAGCCTGCCTTATCGC	04486_HR_FR_BsaI_F	P. nodorum SN15 gDNA
	08237_HR_FL_BsaI_F	ATAGGTCTCTAATGGGCTCAGAGGACTAGCAAGG	08237_HR_FL_BsaI_R	P. nodorum SN15 gDNA
	08237_HR_FL_BsaI_R	TATGGTCTCACTCCCTGTTACACAGCCAGAAGCG	08237_HR_FL_BsaI_F	P. nodorum SN15 gDNA
	08237_HR_FR_BsaI_F	ATAGGTCTCTCGCTATGAGCGATACTCCTTTGAGC	08237_HR_FR_BsaI_R	P. nodorum SN15 gDNA
	08237_HR_FR_BsaI_R	TATGGTCTCAAAGCGTCGCCTGGTATGTTCCG	08237_HR_FR_BsaI_F	P. nodorum SN15 gDNA
	08565_HR_FL_BsaI_F	ATAGGTCTCTAATGTTGTGGTCAAACACCTAGCC	08565_HR_FL_BsaI_R	P. nodorum SN15 gDNA
	08565_HR_FL_BsaI_R	TATGGTCTCACTCCACATATTTCACGAGTCAACCG	08565_HR_FL_BsaI_F	P. nodorum SN15 gDNA
	08565_HR_FR_BsaI_F	ATAGGTCTCTCGCTACCACCAGACGGAGTTCAC	08565_HR_FR_BsaI_R	P. nodorum SN15 gDNA
	08565_HR_FR_BsaI_R	TATGGTCTCAAAGCTGTTTGCTTGATGAATCGC	08565_HR_FR_BsaI_F	P. nodorum SN15 gDNA
	03067_screen_F	TCATTATGCCGTATCCGACAG	03067_screen_R	PnEbr1 mutant gDNA
	03067_screen_R	GGCTGCAAGTTGGAGTAAGG	03067_screen_F	PnEbr1 mutant gDNA
	03490_screen_F	CGTTAGCTCTTTCCACCAGTG	03490_screen_R	PnPro1 mutant gDNA
	03490_screen_R	AGTCATTTGTGGCTGTGTTCC	03490_screen_F	PnPro1 mutant gDNA
	04486_screen_F	TGAGATGACTCGTGCTCGC	04486_screen_R	PnAda1 mutant gDNA
	04486_screen_R	GCCAATACCCAATACATGCC	04486_screen_F	PnAda1 mutant gDNA
	08237_screen_F	TGAAGACCGTTCCACCTCC	08237_screen_R	SNOG_08237 mutant gDNA
	08237_screen_R	CCGAGACTGTGAATCTTCCG	08237_screen_F	SNOG_08237 mutant gDNA
	08565_screen_F	CGTAGAAGAGATTGCATATAGGC	08565_screen_R	SNOG_08565 mutant gDNA
	08565_screen_R	TGAGATCCACGATAGCGAGC	08565_screen_F	SNOG_08565 mutant gDNA
Transcription factor complementation	03067_Gibson_F	GTTGGCCGATTCATTAATGCAGCCGTGTTTCTTCCAACTGACCTC	03067_Gibson_R	P. nodorum SN15 gDNA
	03067_Gibson_R	GCGGTGATTCTGCTGTCTCGTTGAGCAACTCGTAAGATCGC	03067_Gibson_F	P. nodorum SN15 gDNA
	03490_Gibson_F	GTTGGCCGATTCATTAATGCAGCTGCGAGGTTAATTATGGACC	03490_Gibson_R	P. nodorum SN15 gDNA
	03490_Gibson_R	GCGGTGATTCTGCTGTCTCGGTGTTAGCCAATCACATCTGC	03490_Gibson_F	P. nodorum SN15 gDNA
	04486_Gibson_F	GTTGGCCGATTCATTAATGCAGCGCAGAGGCTATGGAATTGG	04486_Gibson_R	P. nodorum SN15 gDNA
	04486_Gibson_R	GCGGTGATTCTGCTGTCTCGCATATGCCATGAGTCGTGAAC	04486_Gibson_F	P. nodorum SN15 gDNA
	08237_Gibson_F	GTTGGCCGATTCATTAATGCAGCTCGACTAAAGCAGCAACGC	08237_Gibson_R	P. nodorum SN15 gDNA
	08237_Gibson_R	GCGGTGATTCTGCTGTCTCGTCCAGCCATCTACAAGAGGAG	08237_Gibson_F	P. nodorum SN15 gDNA
	08565_Gibson_F	GTTGGCCGATTCATTAATGCAGCTTGTGGTCAAACACCTAGCC	08565_Gibson_R	P. nodorum SN15 gDNA
	08565_Gibson_R	GCGGTGATTCTGCTGTCTCGGAGACCAGTACCAGGCTCTTG	08565_Gibson_F	P. nodorum SN15 gDNA
qPCR_primers	Actin_qPCR_F	AGTCGAAGCGTGGTATCCT
	Actin_qPCR_R	ACTTGGGGTTGATGGGAG
	Phleo_qPCR_F	AAGTTGACCAGTGCCGTTCC
	Phleo_qPCR_R	TGATGAACAGGGTCACGTC
	Pf2_qPCR_F	CATTCATCAGTCTCTGGAACCG
	Pf2_qPCR_R	CGAATCTCGACGCCTTGGG
	ToxA_qPCR_F	CGATCCCGGTTACGAAAT
	ToxA_qPCR_R	TTGACATGCAGCTTCCCT
	Tox3_qPCR_F	AATGTCGACCGTTTTGACC
	Tox3_qPCR_R	GGTTGCCGCAGTTGATATAA
	CreA_qPCR_F	AGCAACAGCAGTAGCAACACC
	CreA_qPCR_R	AGCGGTGGTTGTAAGGATGG
	dTomato_qPCR_F	CAAGCTGAAGGTGACCAAGG
	dTomato_qPCR_R	CGTCCTCGAAGTTCATCACG
	Actin_cDNA_qPCR_F	CTGCTTTGAGATCCACAT
	Actin_cDNA_qPCR_R	GTCACCACTTTCAACTCC
ChIP_qPCR_primers	p04486_qPCR_F	CGAATCAGAAACCCGTGAC
	p04486_qPCR_R	TCGATACGTAGAGCGCAGC
	p20100_qPCR_F	GCATTGACAGAGAGCTACGTG
	p20100_qPCR_R	CTTCTGATCCTCGTTGATAACC
	p30077_qPCR_F	GACTCAAGGGCTTCTCTCGTG
	p30077_qPCR_R	TGCAAGATTCTTTCGTTCGG
	p16438_qPCR_F	CAAGTAGGTAATGCCTGCTCG
	p16438_qPCR_R	GTTATTCTCCTGCAGTTACAGCG
	15429_qPCR_F	CCACAAGAACGACGTATCGC
	15429_qPCR_R	TCTTCAATGCTGTATCGCTAGG
	tTrpC_qPCR_F	CAAACAGCTTGACGAATCTGG
	tTrpC_qPCR_R	GCACTCTTTGCTGCTTGGAC
	pToxA_qPCR_F	GAACTTTCCATATCGCATCAG
	pToxA_qPCR_R	TCGGATCCTAGCTATAGTTGTG
	pTox1_qPCR_F	TCGTGCGGACTTATCACACC
	pTox1_qPCR_R	GACGATCCACCAGGCAGTG
	pTox3_qPCR_F	GAGTGGGATGTCTGGGATTG
	pTox3_qPCR_R	AGTCGCTCCGAAAGTTGATG
	p12958_qPCR_F	TCAGGAGTGTGCCAGTCGG
	p12958_qPCR_R	CAGCTTTGCGTAAACGAGATG
	p15429_qPCR_F	GAATACGGTGAGTCCATCGC
	p15429_qPCR_R	ATTGGTTCCGTAGGTTCCG
	p03901_qPCR_F	ACTGAACAAAGCAAGGCGTG
	p03901_qPCR_R	ACCGAGACTGCAATGACAGC
	p15417_qPCR_F	CCTCTTCAGCCTCAAACTGC
	p15417_qPCR_R	AACCATACCGGACAGTGCC
